# Insulin signaling gates long-term memory formation in *Drosophila* larvae

**DOI:** 10.1101/842997

**Authors:** Melanie Eschment, Hanna R. Franz, Nazlı Güllü, Luis G. Hölscher, Ko-Eun Huh, Annekathrin Widmann

## Abstract

The ability to learn new skills and to store them as memory entities is one of the most impressive features of higher evolved organisms. However, not all memories are created equal; some are short-lived forms, and some are longer lasting. Formation of the latter is energetically costly and by the reason of restricted availability of food or fluctuations in energy expanses, efficient metabolic homeostasis modulating different needs like survival, growth, reproduction, or investment in longer lasting memories is crucial. Whilst equipped with cellular and molecular pre-requisites for formation of a protein synthesis dependent long-term memory (LTM), its existence in the larval stage of *Drosophila* remains elusive. Considering it from the viewpoint that larval brain structures are completely rebuilt during metamorphosis, and that this process depends completely on accumulated energy stores formed during the larval stage, investing in LTM represents an unnecessary expenditure. However, as an alternative, *Drosophila* larvae are equipped with the capacity to form a protein synthesis independent so-called larval anaesthesia resistant memory (lARM), which is consolidated in terms of being insensitive to cold-shock treatments. Motivated by the fact that LTM formation causes an increase in energy uptake in *Drosophila* adults, we tested the idea of whether an energy surplus can induce the formation of LTM in the larval stage. Indeed, increasing the metabolic state by feeding *Drosophila* larvae the disaccharide sucrose directly before aversive olfactory conditioning led to the formation of a larval LTM (lLTM). Moreover, we show that the metabolic state acts as a binary switch between the formation of lARM and lLTM. Based on this finding, we determined that it is the insulin receptor (InR) expressed in the mushroom body Kenyon cells (MB KCs) that mediates this switch to favor the formation of lLTM under energy-rich circumstances and lARM under energy-poor circumstances.
