## Supplementary material for "Insulin signaling gates long-term memory formation in *Drosophila* larvae": Data S2

### Sheet: consumed concentration
Corrected absorbance (blank control)	TW	TW corrected	DYE	DYE corrected	SUC+DYE	SUC+DYE corrected
read 1	0.1	0.0606667	0.828	0.788667	0.811	0.771667	mean blank read 1	0.0393333
	0.132	0.0926667	0.377	0.337667	0.75	0.710667
	0.125	0.0856667	0.767	0.727667	0.752	0.712667
	0.122	0.0826667	0.887	0.847667	0.818	0.778667
read 2	0.117	0.078	0.651	0.612	0.783	0.744	mean blank read 2	0.039
	0.104	0.065	0.771	0.732	0.968	0.929
	0.125	0.086	0.934	0.895	0.795	0.756
	0.123	0.084	0.821	0.782	1.153	1.114
read 3	0.089	0.05	0.714	0.675	0.656	0.617	mean blank read 3	0.039
	0.085	0.046	0.611	0.572	0.573	0.534
	0.107	0.068	0.609	0.57	0.434	0.395
	0.104	0.065	1.057	1.018	0.582	0.543
read 4	0.102	0.0623333	0.119	0.0793333	0.499	0.459333	mean blank read 4	0.0396667
	0.117	0.0773333	0.127	0.0873333	0.966	0.926333
	0.12	0.0803333	0.164	0.124333	0.8	0.760333
	0.108	0.0683333	0.711	0.671333	0.192	0.152333
Concentration	TW corrected	DYE corrected	SUC+DYE corrected
read 1	5.10339e-05	0.00293855	0.00287112				linear regression read 1	y=mx+c	c	0.0478	m	252.12	R2=0.9896
	0.000177958	0.00114972	0.00262917
	0.000150193	0.0026966	0.0026371
	0.000138294	0.00317256	0.00289888
read 2	0.000812408	0.00738552	0.00901034				linear regression read 1	y=mx+c	c	0.012	m	81.24	R2=0.9953
	0.000652388	0.00886263	0.0112875
	0.000910881	0.010869	0.00915805
	0.000886263	0.00947809	0.0135647
read 3	0.000306748	0.0047653	0.00435155				linear regression read 1	y=mx+c	c	0.007	m	140.18	R2=0.9984
	0.000278214	0.00403053	0.00375945
	0.000435155	0.00401626	0.00276787
	0.000413754	0.00721216	0.00382366
read 4	0.00240944	0.00306761	0.0177798				linear regression read 1	y=mx+c	c	0.0001	m	25.829	R2=0.9711
	0.00299018	0.00337734	0.0358602
	0.00310633	0.00480984	0.0294333
	0.00264173	0.0259876	0.00589389
Concentration (𝜇l/larva/h)	TW corrected	DYE corrected	SUC+DYE corrected				dilution [𝜇l]	500		# Larvae	30
read 1	0.0255169	0.0489758	0.047852
	0.00296596	0.019162	0.0438195
	0.00250322	0.0449433	0.0439517
	0.0023049	0.0528761	0.0483147
read 2	0.0135401	0.123092	0.150172
	0.0108731	0.14771	0.188126
	0.0151814	0.181151	0.152634
	0.014771	0.157968	0.226079
read 3	0.00511247	0.0794217	0.0725258
	0.0046369	0.0671755	0.0626575
	0.00725258	0.0669377	0.0461312
	0.0068959	0.120203	0.0637276
read 4	0.0401573	0.0511269	0.296329
	0.0498363	0.056289	0.59767
	0.0517721	0.080164	0.490555
	0.0440289	0.433126	0.0982315
Relative Concentration (𝜇l/larva/h) (TW control)	DYE RC	SUC+DYE RC					mean (TW)	0.0185843
read 1	0.0303915	0.0292677
	0.00057763	0.0252352
	0.026359	0.0253674
	0.0342917	0.0297304
read 2	0.104508	0.131588
	0.129126	0.169541
	0.162566	0.13405
	0.139384	0.207495
read 3	0.0608374	0.0539415
	0.0485912	0.0440732
	0.0483534	0.0275468
	0.101618	0.0451433
read 4	0.0325425	0.277745
	0.0377047	0.579086
	0.0615797	0.471971
	0.414542	0.0796472
mean ± sem	0.091 ± 0.025	0.147 ± 0.043
